# EGFR inhibition in lung adenocarcinoma upregulates cell surface expression of the placental antigen ALPP and enhances efficacy of ALPP-ADC therapy

**DOI:** 10.1101/2023.03.27.534173

**Authors:** Yihui Chen, Monica J. Hong, Hanwen Xu, Jody Vykoukal, Soyoung Park, Yining Cai, Ricardo A. León-Letelier, Ehsan Irajizad, Fu Chung Hsiao, Jennifer B. Dennison, Edwin J. Ostrin, Johannes F. Fahrmann, Hiroyuki Katayama, Samir M. Hanash

## Abstract

Alkaline phosphatase placental type (ALPP) and ALPPL2 are closely related and regulated GPI anchored proteins that are known to be expressed on the cell surface in some cancers, whereas normal tissue expression is largely limited to the placenta. Clinical utility of ALPP is potentially limited by heterogenous expression in tumors. Here, we assessed ALPP and ALPPL2 surfaceome protein levels in 158 cancer cell lines and mRNA expression levels in 10,967 tumors representing 32 cancer types from The Cancer Genome Atlas (TCGA), which revealed ALPP, and to a lesser extent ALPPL2, to be variably expressed in several cancer types including lung adenocarcinoma (LUAD). Surface expression of ALPP was confirmed by tissue microarray analysis of 204 lung tumors. Using LUAD as a model system, we demonstrated that treatment with EGFR inhibitors, or induction of cancer cell quiescence via nutrient deprivation greatly enhanced ALPP surface expression. Mechanistic studies revealed that enhancement of surface ALPP expression in LUAD following gefitinib treatment was mediated through repression of EGFR signaling and activation of the transcription factor FoxO3a, which was identified as an upstream transcriptional regulator of ALPP. Using xenograft models of LUAD, we further demonstrated that gefitinib treatment upregulates surface expression of ALPP in LUAD cells but not in normal tissues. Combination therapy with gefitinib and an ALPP antibody conjugated with Monomethylauristatin F (ALPP-ADC-MAF) resulted in superior anti-cancer efficacy compared with gefitinib or ALPP-ADC-MAF alone. Our findings support a novel combination treatment modality that boosts the efficacy of ALPP-ADC directed therapy.
