## Supplementary Table S1 for "EGFR inhibition in lung adenocarcinoma upregulates cell surface expression of the placental antigen ALPP and enhances efficacy of ALPP-ADC therapy": Supplementary Table S1.xlsx

### Sheet: Sheet1
		ALPP		ALPPL2
CellLine	Cancer Type	TCETotalPep	SurfaceTotalPep	TCETotalPep	SurfaceTotalPep
SKBR3	Breast	0	24	0	0
HCC1954	Breast	0	0	0	0
BT474	Breast	0	0	0	0
HCC202	Breast	0	0	0	0
HCC2218	Breast	0	0	0	0
MDAMB361	Breast	0	0	0	0
MCF7	Breast	0	0	0	0
HCC1500	Breast	0	0	0	0
T47D	Breast	0	0	0	0
ZR751	Breast	0	0	0	0
CAMA1	Breast	0	0	0	0
MDAMB231	Breast	0	39	0	0
HCC1143	Breast	82	411	24	206
HCC1937	Breast	321	560	233	341
HCC1599	Breast	0	0	0	0
HCC1806	Breast	2	28	0	0
MDAMB468	Breast	14	44	18	24
HCC70	Breast	0	0	0	0
HCC1187	Breast	0	0	0	0
Hs578T	Breast	0	0	1	0
BT549	Breast	0	0	0	0
MCF10A	Breast	6	82	0	0
MCF12A	Breast	175	876	0	486
HCC1395	Breast	0	0	0	0
HCC38	Breast	0	0	0	0
MDAMB436	Breast	0	0	0	0
BT20	Breast	95	568	0	0
MDAMB157	Breast	0	3	0	0
HCT116	Colon	0	0	0	0
SW480	Colon	0	6	0	19
LoVo	Colon	77	120	3	36
SW620	Colon	0	7	0	0
HT29	Colon	0	0	0	0
SW48	Colon	0	8	0	0
Colo205	Colon	0	3	0	0
CaCo-2	Colon	21	115	0	44
HT29	Colon	0	0	0	0
841-CoN	Colon	0	0	0	0
AGS	Gastric	0	9	0	0
SNU1	Gastric	0	0	0	0
SNU16	Gastric	61	30	55	35
KATO III	Gastric	0	0	0	0
SNU5	Gastric	0	0	0	0
NCI-N87	Gastric	43	192	26	128
GSC23	Glioma	0	0	0	0
GSC8-11	Glioma	0	0	0	0
GSC5-22	Glioma	3	0	0	0
GSC28	Glioma	0	0	0	0
GSC20	Glioma	0	0	0	0
GSC268	Glioma	0	3	0	0
GSC262	Glioma	0	0	0	0
GSC268	Glioma	0	3	0	0
MSC	Glioma	0	0	0	0
NCH BV NPC	Glioma	0	0	0	0
H1437	LungAdeno	0	0	0	0
H1650	LungAdeno	35	200	0	0
H3255	LungAdeno	0	0	0	0
HCC4019	LungAdeno	0	0	0	0
DFC1032	LungAdeno	0	0	0	0
HCC827	LungAdeno	0	0	0	0
H1573	LungAdeno	0	0	0	0
H1395	LungAdeno	0	0	0	0
H969	LungAdeno	25	407	0	299
H820	LungAdeno	0	0	0	0
H2291	LungAdeno	10	170	0	0
HCC4017	LungAdeno	0	0	0	0
HCC2935	LungAdeno	3	8	0	0
H3255	LungAdeno	0	0	0	0
H1299	LungAdeno	0	0	0	0
H23	LungAdeno	0	0	0	0
H838	LungAdeno	0	0	0	0
H2030	LungAdeno	0	0	0	0
DFC1024	LungAdeno	0	0	0	0
H1355	LungAdeno	0	0	0	0
H2405	LungAdeno	0	0	0	0
H522	LungAdeno	0	0	0	0
H1703	LungAdeno	0	0	0	0
PC9	LungAdeno	29	117	0	0
H1975	LungAdeno	0	0	0	0
H2009	LungAdeno	0	0	0	0
H1568	LungAdeno	40	72	0	0
H650	LungAdeno	0	0	0	0
H1944	LungAdeno	0	0	0	0
H1373	LungAdeno	0	0	0	0
H1693	LungAdeno	0	0	0	0
H1993	LungAdeno	7	5	0	0
HCC4011	LungAdeno	0	0	0	0
HCC2279	LungAdeno	0	0	0	0
H2228	LungAdeno	0	0	0	0
H1792	LungAdeno	0	0	0	0
H2122	LungAdeno	0	13	0	0
HCC4006	LungAdeno	0	0	0	0
H647	LungAdeno	0	0	0	0
H1385	LungAdeno	0	0	0	0
H920	LungAdeno	0	0	0	0
H1793	LungAdeno	0	0	0	0
H1651	LungAdeno	774	7557	770	9063
H1435	LungAdeno	0	1	0	0
H2342	LungAdeno	3	97	0	0
H1563	LungAdeno	170	1792	55	1270
H1838	LungAdeno	7	0	0	0
HCC1833	LungAdeno	0	5	0	0
H1755	LungAdeno	0	0	0	0
70W	Melanoma	0	0	0	0
70W	Melanoma	0	0	0	0
A888	Melanoma	0	0	0	0
SHSY5Y	Neuroblastoma	0	0	0	0
NBLWN	Neuroblastoma	0	0	0	0
OVCAR3	Ovarian	0	0	0	0
OVCAR8	Ovarian	13	151	0	27
OVCAR432	Ovarian	102	530	39	322
A2780	Ovarian	0	0	0	0
SKOV3	Ovarian	0	0	0	0
DOV13	Ovarian	0	0	0	0
JHOS2	Ovarian	45	8	0	0
Kuramochi	Ovarian	0	0	0	0
OVCAR10	Ovarian	0	0	0	0
HCC5082	Ovarian	9	43	15	21
TXOV132X	Ovarian	0	0	0	0
BxPC-3	Pancreatic	0	1	0	0
SW1990	Pancreatic	11	86	3	80
SU.86.86	Pancreatic	0	12	0	0
PANC-1	Pancreatic	34	144	41	190
Hs766T	Pancreatic	0	3	0	0
CFPAC-1	Pancreatic	0	0	0	0
AsPC-1	Pancreatic	93	280	57	321
Panc03.27	Pancreatic	1	76	0	0
HPAF-II	Pancreatic	3	65	4	109
MIAPaCa-2	Pancreatic	0	0	0	0
Capan-2	Pancreatic	45	276	29	205
PC3	Prostate	0	0	0	0
DU145	Prostate	0	0	0	0
Vcap	Prostate	0	0	0	0
C4-2b	Prostate	0	0	0	0
LNCap	Prostate	0	0	0	0
H660	Prostate	0	0	0	0
H69AR	SCLC	0	0	0	0
H69	SCLC	0	0	0	0
H69CPR	SCLC	0	0	0	0
H209	SCLC	6	0	0	0
H345	SCLC	0	0	0	0
H69(P)	SCLC	0	0	0	0
H69AD	SCLC	0	0	0	0
HCC4001	SCLC	0	0	0	0
HCC4003	SCLC	0	0	0	0
HCC4005	SCLC	0	0	0	0
H82	SCLC	0	0	0	0
H1607	SCLC	0	71	0	39
H211	SCLC	0	0	0	0
H2195	SCLC	0	0	0	0
H82	SCLC	0	0	0	0
DMS79	SCLC	0	0	0	0
HCC4002	SCLC	0	0	0	0
H2679	SCLC	0	0	0	0
H524	SCLC	0	0	0	0
H526	SCLC	0	0	0	0
HCC4004	SCLC	0	0	0	0
SCLC	SCLC	0	0	0	0
