## Supplementary Table S2 for "EGFR inhibition in lung adenocarcinoma upregulates cell surface expression of the placental antigen ALPP and enhances efficacy of ALPP-ADC therapy": Supplementary Table S2.xlsx

### Sheet: Sheet1
Reagent or resource	Identifier	Source
Antibody
ALPP	Cat#MAB59051	R&D Systems
ALPP	Cat#8681	Cell Signaling Technology
ALPP	Cat#ab133602	Abcam
β-actin	Cat#3700	Cell Signaling Technology
Phospho-AKT (Ser473)	Cat#9271	Cell Signaling Technology
Phospho-ERK (Thr202/Tyr204)	Cat#9101	Cell Signaling Technology
Phospho-STAT1 (Tyr701)	Cat#9167	Cell Signaling Technology
Phospho-STAT1 (Ser727)	Cat#8826	Cell Signaling Technology
AKT	Cat#4691	Cell Signaling Technology
ERK	Cat#4695	Cell Signaling Technology
STAT1	Cat#14994	Cell Signaling Technology
GAPDH	Cat#5174	Cell Signaling Technology
FoxO3a	Cat#720128	Invitrogen
FoxO3a	Cat#12829	Cell Signaling Technology
Phospho-FoxO3a (Ser294)	Cat#5538	Cell Signaling Technology
Phospho-FoxO3a (Ser425)	Cat#64616	Cell Signaling Technology
Biological Samples
Human Multi-tissue Tissue Microarray (Normal)	Cat#NBP2-78113	Novus Biologicals
TMA	This manuscript	The University of Texas MD Anderson Cancer Center
Chemicals
FoxO inhibitor	AS1842856	MedChemExpress
CellTiter 96 Aqueous One Solution Cell Proliferation Assay	G3581	Promega
D-Luciferin potassium salt	Cat#115144-35-9	Regis Technologies Inc
Gefitinib	Cat#13166	Cayman Chemical Company
Lapatinib	Cat#11493-5	Cayman Chemical Company
Afatibib	Cat#S1011	Selleck Chemicals
Osimertinib	Cat#S7297	Selleck Chemicals
EGFR inhibitor	Cat#15363	Cayman Chemical Company
EGFR/ERBB2 inhibitor	Cat#17568	Cayman Chemical Company
SsoAdvanced Universal SYBR Green Supermix	Cat#1725271	BIO-RAD
16% Formaldehyde, Methanol-free	Cat#28906	Thermo Fisher Scientific
DMSO	Cat#D2650	Sigma-Aldrich
TaqMan Universal Master Mix II, no UNG	Cat#4440040	Applied Biosystems
Critical commerical assays
H&E staining kit	Cat#Ab245880	Abcam
Cell Fractionation kit	Cat#9038	Cell Signaling Technology
Pierce Magnetic ChIP kit	Cat#26157	Thermo Fisher Scientific
Experimental models: Cell lines
cancer cell lines	ATCC	Table S1
H1650-Lucferase	This manuscript	N/A
HCC827-Lucferase	This manuscript	N/A
H1650-RFP	This manuscript	N/A
H1650-FoxO3a	This manuscript	N/A
HCC827-RFP	This manuscript	N/A
HCC827-FoxO3a	This manuscript	N/A
Experimental models: Organisms/strains
pLOC-RFP lentivirus	OHS5832	MD Anderson Functional Genomics Core
pLOC-hFoxO3a lentivirus	PLOHS_ccsbBEn_00577	MD Anderson Functional Genomics Core
Firefly Luciferase Lentifect Purified Lentiviral Particles	Cat#LPP-FLUC-Lv105-100	GeneCopoeia
Mouse: BLAB/c nude mice	Cat#194	Charles River
Oligonucleotides
ALPP taqman probe	Hs03046558_s1	Thermo Fisher Scientific
qRT-PCR primers for ALPP promoter	This manuscript	Thermo Fisher Scientific
Software and algorithms
GraphPad
IVIS
